# Bacterial defenses against a natural antibiotic promote collateral resilience to clinical antibiotics

**DOI:** 10.1101/2020.04.20.049437

**Authors:** Lucas A. Meirelles, Elena K. Perry, Megan Bergkessel, Dianne K. Newman

## Abstract

As antibiotic-resistant infections become increasingly prevalent worldwide, understanding the factors that lead to antimicrobial treatment failure is essential to optimizing the use of existing drugs. Opportunistic human pathogens in particular typically exhibit high levels of intrinsic antibiotic resistance and tolerance^1^, leading to chronic infections that can be nearly impossible to eradicate^2^. We asked whether the recalcitrance of these organisms to antibiotic treatment could be driven in part by their evolutionary history as environmental microbes, which frequently produce or encounter natural antibiotics^3,4^. Using the opportunistic pathogen *Pseudomonas aeruginosa* as a model, we demonstrate that the self-produced natural antibiotic pyocyanin (PYO) activates bacterial defenses that confer collateral tolerance to certain synthetic antibiotics, including in a clinically-relevant growth medium. Non-PYO-producing opportunistic pathogens isolated from lung infections similarly display increased antibiotic tolerance when they are co-cultured with PYO-producing *P. aeruginosa*. Furthermore, we show that beyond promoting bacterial survival in the presence of antibiotics, PYO can increase the apparent rate of mutation to antibiotic resistance by up to two orders of magnitude. Our work thus suggests that bacterial production of natural antibiotics in infections could play an important role in modulating not only the immediate efficacy of clinical antibiotics, but also the rate at which antibiotic resistance arises in multispecies bacterial communities.
