## Supplementary material for "Bacterial defenses against a natural antibiotic promote collateral resilience to clinical antibiotics": Table S2

### Sheet: fluctuation_analysis_log_phase_
Table S2. Fluctuation test analysis results for all log-phase experiments conducted in minimal medium
From Meirelles & Perry et al., "Bacterial defenses against a natural antibiotic promote collateral resilience to clinical antibiotics"
Model parameters: µ = apparent mutation rate per generation; m = expected number of mutational events per cultures; w = fitness ratio of mutants/WT; d = number of post-plating generations
Abbreviations: HY = Hamon & Ycart; LD = Luria-Delbrück; score = negative log likelihood; LRT = likelihood ratio test; CP = ciprofloxacin; LV = levofloxacin; GM = gentamicin; TM = tobramycin
Strain	Antibiotic	[PYO] (µM) pre-/co-exposure	µ (Newton.LD.plating)	µ (Hamon & Ycart)	m (Newton.LD.plating)	m (Newton.LD)	m (Hamon & Ycart)	m (LD-Poisson)	w (Hamon & Ycart)	d (LD-Poisson)	HY score	Newton.LD score	LD-Poisson score	HY chi-square p-value	LRT p-value (HY vs Newton.LD)
P. aeruginosa ∆phz	CP	0/0	2.96452e-08	3.14234e-08	4.22938	1.72453	2.07162	1.1785	0.581759	0.78	112.845	115.662	113.849	0.893654	0.0176205
P. aeruginosa ∆phz	CP	0/0	3.24321e-08	3.02879e-08	2.25944	0.824051	0.849002	0.7755	0.836145	0.09	88.9031	89.2969	89.2534	0.838279	0.374822
P. aeruginosa ∆phz	CP	0/0	1.99745e-08	1.97102e-08	4.52756	1.58373	1.7976	1.227	0.669981	0.49	115.973	117.612	116.701	0.899875	0.0701382
P. aeruginosa ∆phz	CP	0/0	1.19809e-08	1.29758e-08	2.29234	0.840889	0.998937	0.3121	0.371793	2.57	73.1608	78.2504	74.7647	0.96823	0.00142027
P. aeruginosa ∆phz	CP	100/0	5.10669e-08	5.8064e-08	5.36203	2.15069	2.81728	0.7954	0.47144	3.14	120.986	125.79	119.309	0.597483	0.00193719
P. aeruginosa ∆phz	CP	100/0	5.68953e-08	5.78705e-08	7.09295	2.40066	2.90283	1.3318	0.622131	1.54	130.817	134.179	130.993	0.43606	0.00951308
P. aeruginosa ∆phz	CP	100/0	5.21219e-08	6.15166e-08	6.41099	2.17071	3.04447	0.6533	0.367135	4.38	112.093	121.595	113.145	0.478742	1.30406e-05
P. aeruginosa ∆phz	CP	100/0	6.29318e-08	9.10407e-08	7.384	2.47755	4.29805	0.4674	0.140491	8.35	107.059	123.086	108.67	0.0987445	1.49906e-08
P. aeruginosa ∆phz	CP	0/100	4.85406e-08	5.55237e-08	6.92513	2.70199	3.66046	1.0492	0.474209	3.18	124.008	131.169	124.614	0.315152	0.000154099
P. aeruginosa ∆phz	CP	0/100	6.93363e-08	8.6003e-08	4.83043	1.70569	2.41075	0.5229	0.299541	3.66	104.855	111.106	101.618	0.0635495	0.000406703
P. aeruginosa ∆phz	CP	0/100	3.18364e-08	3.96944e-08	7.21626	2.44415	3.62019	0.7406	0.349703	4.37	123.185	128.947	119.645	0.209298	0.000687061
P. aeruginosa ∆phz	CP	0/100	3.04386e-08	4.22542e-08	5.82393	1.99204	3.25293	0.09	0.128096	39.37	94.0343	110.77	95.2778	0.635427	7.2341e-09
P. aeruginosa ∆phz	CP	100/100	1.34268e-07	1.30788e-07	14.0982	5.25592	6.34589	3.9238	0.733887	0.84	170.535	173.361	171.84	0.568304	0.0174317
P. aeruginosa ∆phz	CP	100/100	6.52458e-08	7.91908e-08	8.13397	2.7394	3.97228	1.0494	0.422368	3.05	130.447	135.421	127.088	0.553722	0.00160995
P. aeruginosa ∆phz	CP	100/100	7.875e-08	9.56717e-08	9.68625	3.15033	4.73481	0.9751	0.379078	4.82	125.603	137.462	128.305	0.968885	1.11572e-06
P. aeruginosa ∆phz	CP	100/100	8.02002e-08	1.06668e-07	9.41016	3.06741	5.03581	0.6663	0.268576	7.57	118.388	133.92	120.486	0.211563	2.4954e-08
P. aeruginosa ∆phz	CP	50/0	1.4518e-08	1.45655e-08	1.26306	0.554068	0.585569	0.3875	0.611871	0.53	67.0369	68.0642	67.0728	0.108701	0.151741
P. aeruginosa ∆phz	CP	50/0	4.38223e-08	4.40843e-08	3.79793	1.539	1.76551	0.7577	0.616053	1.91	113.067	115.502	113.231	0.0596368	0.0273128
P. aeruginosa ∆phz	CP	50/0	4.08743e-08	4.07062e-08	3.0247	1.23278	1.39196	0.8875	0.613964	0.7	96.3022	100.012	99.2579	0.677347	0.0064486
P. aeruginosa ∆phz	CP	50/0	2.15821e-08	2.26614e-08	4.65454	1.88506	2.25841	1.1086	0.59192	1.25	120.006	122.988	120.293	0.914169	0.0146017
P. aeruginosa ∆phz	CP	200/0	5.83246e-08	5.52516e-08	7.54332	2.92084	3.3021	2.1956	0.738624	0.71	143.517	146.071	144.992	0.782252	0.0238067
P. aeruginosa ∆phz	CP	200/0	1.26533e-07	1.25757e-07	5.98922	2.33069	2.75063	1.1973	0.615028	2.01	123.567	129.157	126.574	0.256525	0.00082612
P. aeruginosa ∆phz	CP	200/0	1.197e-07	1.29155e-07	6.60346	2.60137	3.29248	1.4346	0.566169	1.6	129.256	132.552	128.582	0.34808	0.0102419
P. aeruginosa ∆phz	CP	200/0	3.41841e-08	4.11626e-08	3.95396	1.62502	2.20011	0.6133	0.349747	2.74	102.018	109.125	102.433	0.480166	0.000163281
P. aeruginosa ∆phz	LV	0/0	2.37842e-08	2.72866e-08	3.7579	1.56016	1.99223	0.4628	0.407803	3.83	110.904	112.903	105.247	0.184071	0.0455684
P. aeruginosa ∆phz	LV	0/0	3.59726e-08	5.08142e-08	5.59974	1.93787	2.54615	0.6618	0.433558	3.39	115.828	120.706	113.188	0.123003	0.00178727
P. aeruginosa ∆phz	LV	0/0	2.88861e-08	4.148e-08	4.01517	1.44376	1.85591	0.6231	0.386534	2.03	106.615	108.45	102.998	0.352449	0.055417
P. aeruginosa ∆phz	LV	0/0	2.2375e-08	2.39851e-08	2.93112	1.22983	1.45194	0.6962	0.520673	1.16	97.8006	100.889	98.1626	0.387624	0.0129495
P. aeruginosa ∆phz	LV	0/0	3.72923e-08	3.89399e-08	4.16431	1.68298	2.00934	0.8884	0.560806	1.66	110.516	114.918	112.296	0.531028	0.00300585
P. aeruginosa ∆phz	LV	100/0	3.83299e-08	4.67896e-08	8.44536	3.25649	4.76391	1.2629	0.436718	3.29	133.408	141.445	133.174	0.4498	6.09196e-05
P. aeruginosa ∆phz	LV	100/0	7.10067e-08	8.98644e-08	5.77521	1.95355	2.35267	0.6974	0.553714	3.49	113.084	119.503	114.455	0.280785	0.000339504
P. aeruginosa ∆phz	LV	100/0	7.55522e-08	1.00217e-07	6.9508	2.37636	2.96778	1.5121	0.592826	1.05	135.267	136.882	134.158	0.479114	0.0723402
P. aeruginosa ∆phz	LV	100/0	3.69167e-08	3.80403e-08	4.58998	1.84355	2.18558	0.934	0.584169	1.85	118.491	121.897	119.011	0.328304	0.00905099
P. aeruginosa ∆phz	LV	100/0	3.67999e-08	4.06677e-08	5.27466	2.12916	2.69358	1.1907	0.538855	1.41	124.817	126.985	123.171	0.0521895	0.037333
P. aeruginosa ∆phz	LV	0/100	4.02773e-08	4.74083e-08	6.36382	2.52719	3.46135	0.9776	0.459079	3.02	128.265	133.202	125.501	0.432236	0.00167564
P. aeruginosa ∆phz	LV	0/100	3.84353e-08	4.59731e-08	5.9831	2.03202	2.30358	1.15	0.679372	1.49	124.538	127.451	125.222	0.167364	0.0157958
P. aeruginosa ∆phz	LV	0/100	5.09585e-08	7.37414e-08	7.08323	2.40231	3.29937	0.8564	0.435785	3.39	126.462	131.02	123.467	0.0159245	0.00253372
P. aeruginosa ∆phz	LV	0/100	4.11335e-08	5.32512e-08	5.38849	2.16558	3.22356	0.6093	0.301998	4.6	116.316	122.389	112.191	0.263771	0.000492005
P. aeruginosa ∆phz	LV	0/100	5.4764e-08	6.8161e-08	6.11531	2.42799	3.51717	0.8875	0.376796	3.22	120.06	127.621	118.806	0.506856	0.00010068
P. aeruginosa ∆phz	LV	100/100	9.14059e-08	1.14464e-07	20.1398	7.20444	11.6543	2.6741	0.476279	4.64	160.802	174.321	163.747	0.22647	1.99529e-07
P. aeruginosa ∆phz	LV	100/100	9.22502e-08	1.54843e-07	7.50301	2.53562	4.05382	0.7903	0.271488	4.08	119.182	127.369	116.025	0.186166	5.20231e-05
P. aeruginosa ∆phz	LV	100/100	1.03114e-07	1.44697e-07	9.48649	3.14656	4.285	1.6818	0.529919	1.76	144.366	147.284	142.297	0.304127	0.0157108
P. aeruginosa ∆phz	LV	100/100	4.4081e-08	4.0042e-08	5.48074	2.17708	2.30058	1.7556	0.836388	0.48	135.759	136.743	136.302	0.237211	0.160713
P. aeruginosa ∆phz	LV	100/100	4.88015e-08	5.12359e-08	6.99488	2.7421	3.39356	1.5943	0.60456	1.44	135.04	138.337	134.867	0.991433	0.0102308
P. aeruginosa ∆phz	GM	0/0	2.17652e-08	2.96747e-08	3.38812	1.21023	1.48691	0.4443	0.408589	2.79	90.9183	96.7388	91.9564	0.0937976	0.000645153
P. aeruginosa ∆phz	GM	0/0	2.35368e-08	2.63505e-08	3.27162	1.16366	1.17898	1.1637	0.977903	0	107.198	107.27	107.27	0.658005	0.704928
P. aeruginosa ∆phz	GM	0/0	1.37424e-08	1.68548e-08	3.11494	1.12587	1.22974	0.7951	0.679866	0.64	95.1161	96.3768	95.3672	0.751815	0.112313
P. aeruginosa ∆phz	GM	0/0	2.02554e-08	2.32181e-08	3.87552	1.3678	1.42995	1.1527	0.826795	0.32	112.668	113.39	113.162	0.619417	0.229762
P. aeruginosa ∆phz	GM	100/0	5.0802e-08	6.25065e-08	4.1319	1.47033	1.63643	1.1467	0.708563	0.44	117.423	117.902	117.044	0.835948	0.327997
P. aeruginosa ∆phz	GM	100/0	5.09488e-08	6.80447e-08	4.68729	1.62842	2.01505	0.524	0.471575	3.76	106.006	111.689	105.99	0.683083	0.000748251
P. aeruginosa ∆phz	GM	100/0	3.68485e-08	4.82313e-08	4.53236	1.5926	1.90958	1.0546	0.554215	0.85	112.33	114.909	112.868	0.900276	0.0231348
P. aeruginosa ∆phz	GM	100/0	3.7433e-08	5.78874e-08	4.39214	1.55108	2.1863	0.3493	0.257797	5.67	95.5894	104.963	95.1227	0.111051	1.49252e-05
P. aeruginosa ∆phz	GM	0/100	2.86669e-08	3.60178e-08	4.46248	1.5417	1.80475	0.7609	0.56786	1.88	104.54	109.538	106.612	0.804275	0.0015685
P. aeruginosa ∆phz	GM	0/100	2.90723e-08	3.89516e-08	4.04105	1.43723	1.74279	0.9464	0.522488	0.81	110.369	111.849	109.681	0.631519	0.0853359
P. aeruginosa ∆phz	GM	0/100	1.43059e-08	1.81166e-08	3.24266	1.16634	1.32181	0.8001	0.606615	0.7	93.857	95.8915	94.5432	0.732089	0.0436776
P. aeruginosa ∆phz	GM	0/100	1.96483e-08	2.49273e-08	3.75937	1.34494	1.53522	0.7867	0.597657	1.14	107.841	109.329	107.062	0.626476	0.0844797
P. aeruginosa ∆phz	GM	100/100	4.83356e-08	6.1609e-08	3.93129	1.40206	1.61293	1.0221	0.62312	0.58	114.582	114.908	113.569	0.827793	0.419013
P. aeruginosa ∆phz	GM	100/100	5.01354e-08	5.92514e-08	4.61246	1.60665	1.75465	1.1386	0.730308	0.73	115.854	117.658	116.63	0.0851273	0.0574673
P. aeruginosa ∆phz	GM	100/100	3.72335e-08	4.42423e-08	4.57973	1.5926	1.75165	1.1622	0.719784	0.66	114.795	116.754	115.847	0.920749	0.0477614
P. aeruginosa ∆phz	GM	100/100	2.99775e-08	3.93235e-08	3.51736	1.24609	1.48518	0.5591	0.481592	2.12	98.3324	101.851	98.7803	0.59687	0.00798309
P. aeruginosa ∆phz	TM	0/0	8.41197e-09	7.84977e-09	1.59267	0.67603	0.686781	0.676	0.97252	0	81.3357	81.3874	81.3874	0.931271	0.747979
P. aeruginosa ∆phz	TM	0/0	1.27637e-08	1.25964e-08	1.97837	0.854645	0.902222	0.6405	0.748559	0.44	91.3411	91.6365	90.7948	0.79129	0.442087
P. aeruginosa ∆phz	TM	0/0	1.50252e-08	1.4021e-08	1.59267	0.67603	0.686781	0.676	0.97252	0	81.3357	81.3874	81.3874	0.931271	0.747979
P. aeruginosa ∆phz	TM	0/0	1.22412e-08	1.23607e-08	1.91371	0.819545	0.892953	0.5832	0.648659	0.57	83.3308	84.761	83.8867	0.303658	0.0907848
P. aeruginosa ∆phz	TM	100/0	1.77001e-08	1.94009e-08	3.13882	1.30404	1.58982	0.5517	0.444525	2.19	96.43	101.358	96.791	0.637721	0.00169366
P. aeruginosa ∆phz	TM	100/0	1.35407e-08	1.5815e-08	2.68556	1.13279	1.44943	0.3997	0.315854	2.8	85.9698	92.5035	86.8288	0.238794	0.000300469
P. aeruginosa ∆phz	TM	100/0	2.17987e-08	2.61851e-08	2.65218	1.11442	1.47218	0.1245	0.241859	13.33	80.3035	89.9373	82.6845	0.644394	1.13619e-05
P. aeruginosa ∆phz	TM	100/0	1.85656e-08	2.0421e-08	2.30214	0.968801	1.17013	0.422	0.383388	2.06	80.0254	86.0404	82.7438	0.866861	0.000523521
P. aeruginosa ∆phz	TM	0/100	1.7429e-08	2.00341e-08	3.29989	1.35435	1.75279	0.261	0.340151	7.39	89.8292	99.3662	92.2659	0.997255	1.25739e-05
P. aeruginosa ∆phz	TM	0/100	1.37448e-08	1.36724e-08	2.13045	0.909659	0.979286	0.5055	0.640478	1.2	90.8961	91.808	90.1408	0.617913	0.176861
P. aeruginosa ∆phz	TM	0/100	1.68319e-08	1.63881e-08	1.78419	0.762066	0.802729	0.6926	0.804482	0.13	83.6898	84.2468	84.114	0.597722	0.291224
P. aeruginosa ∆phz	TM	0/100	1.19224e-08	1.17486e-08	1.86387	0.792688	0.848736	0.6713	0.700182	0.25	83.158	84.2594	83.9326	0.813861	0.13775
P. aeruginosa ∆phz	TM	100/100	2.11949e-08	2.20011e-08	3.75856	1.52024	1.80289	0.5889	0.53406	2.89	102.038	107.869	103.861	0.13376	0.000638325
P. aeruginosa ∆phz	TM	100/100	1.28186e-08	1.28691e-08	2.54236	1.05998	1.17945	0.7132	0.617287	0.79	92.3885	94.9022	93.8905	0.967774	0.0249509
P. aeruginosa ∆phz	TM	100/100	2.11796e-08	2.30637e-08	2.57685	1.08146	1.29669	0.6011	0.448118	1.24	88.0416	92.6367	90.013	0.975828	0.00243314
P. aeruginosa ∆phz	TM	100/100	1.42333e-08	1.57359e-08	1.76493	0.758942	0.901672	0.305	0.340132	2.15	69.9794	75.2873	71.813	0.812757	0.00112133
B. multivorans 1	CP	0/0	3.85802e-08	3.65423e-08	4.91254	2.005	2.15017	1.7467	0.860265	0.24	137.067	137.25	136.863	0.121105	0.545726
B. multivorans 1	CP	0/0	4.55796e-08	4.0755e-08	5.75822	2.26665	2.37921	1.9526	0.856284	0.33	133.54	134.888	134.634	0.786049	0.100676
B. multivorans 1	CP	0/0	4.46037e-08	4.46442e-08	6.33373	2.50156	2.92946	1.8693	0.684914	0.66	137.292	139.456	138.107	0.0318305	0.0375222
B. multivorans 1	CP	0/0	4.44975e-08	4.24187e-08	6.14066	2.43946	2.70502	2.0593	0.78602	0.35	139.102	140.395	139.899	0.948728	0.107745
B. multivorans 1	CP	100/0	3.54253e-07	3.83889e-07	45.5805	15.7319	22.8248	9.3446	0.678703	2.23	210.271	216.054	211.333	0.184605	0.000671666
B. multivorans 1	CP	100/0	3.71669e-07	4.31135e-07	55.6264	18.8305	29.8176	12.3654	0.622263	1.87	210.895	220.157	216.386	0.246641	1.67628e-05
B. multivorans 1	CP	100/0	2.80833e-07	3.2983e-07	50.3628	17.1272	27.3329	9.6497	0.608918	2.66	205.06	215.283	208.953	0.714407	6.13061e-06
B. multivorans 1	CP	100/0	2.3924e-07	2.80381e-07	50.0809	17.0492	27.122	8.2636	0.614582	3.57	205.462	215.387	206.701	0.423617	8.37736e-06
B. multivorans 1	CP	0/100	1.58229e-06	1.38361e-05	201.479	10.837	16.6642	6.7156	0.574987	1.89	184.083	194.522	189.767	0.438875	4.8957e-06
B. multivorans 1	CP	0/100	1.66604e-06	1.90179e-05	210.476	10.9549	22.7253	2.1952	0.336822	12.07	161.945	187.499	164.376	0.648885	8.74913e-13
B. multivorans 1	CP	0/100	1.97997e-06	1.78871e-05	281.156	14.3757	24.0247	5.7304	0.554507	5	191.46	205.415	194.508	0.165195	1.27039e-07
B. multivorans 1	CP	0/100	1.98176e-06	2.27974e-05	273.483	13.7452	29.7574	2.3447	0.342803	15.79	168.341	197.039	172.649	0.936399	3.56594e-14
B. multivorans 1	CP	100/100	8.93916e-06	0.000687145	1150.17	8.80155	13.2762	4.6235	0.570099	2.59	176.013	186.204	179.046	0.61519	6.34597e-06
B. multivorans 1	CP	100/100	7.9437e-06	0.000711805	1188.91	8.84109	15.9973	2.7643	0.411683	6.36	161.717	180.54	165.856	0.737612	8.48322e-10
B. multivorans 1	CP	100/100	1.12772e-05	0.000897364	2022.38	14.2587	24.1652	6.2959	0.541087	4.1	191.32	204.57	194.414	0.196844	2.63461e-07
B. multivorans 1	CP	100/100	8.94409e-06	0.000701651	1872.3	13.3073	22.0556	6.9692	0.54541	2.95	188.816	201.796	194.285	0.389887	3.4861e-07
