## Supplementary material for "Bacterial defenses against a natural antibiotic promote collateral resilience to clinical antibiotics": Table S3

### Sheet: Sheet1
Table S3. Mutations detected in ciprofloxacin-resistant isolates of Pseudomonas aerguinosa PA14
From Meirelles & Perry et al., "Bacterial defenses against a natural antibiotic promote collateral resilience to clinical antibiotics"
Mutations were detected using breseq, with the reference set as the P. aeruginosa UCBPP-PA14 genome obtained from BioProject accession number PRJNA38507.
Pseudogenes and synonymous substitution mutations were omitted from the table.
SequenceID	Position	Mutation	Annotation	Gene name (PAO1)	Description	Isolate	Parent strain
NZ_KE136335	121116	T→G	*188C (TGA→TGC)	nfxB	TetR/AcrR family transcriptional regulator (efflux pump repressor)	CipR-11	∆phz
NZ_KE136335	2749785	Δ10 bp	coding (402‑411/1020 nt)	mexS	oxidoreductase (efflux pump repressor)	CipR-13	∆phz
NZ_KE136335	161165	+T	coding (213/258 nt)	rpmA	50S ribosomal protein L27	CipR-21	∆phz
NZ_KE136336	76616	T→G	V526G (GTG→GGG)	PA5544	C4‑dicarboxylate ABC transporter	CipR-21	∆phz
NZ_KE136335	121609	G→T	A24E (GCG→GAG)	nfxB	TetR/AcrR family transcriptional regulator (efflux pump repressor)	CipR-25	∆phz
NZ_KE136335	2749505	C→A	G231C (GGC→TGC)	mexS	oxidoreductase (efflux pump repressor)	CipR-33	WT
NZ_KE136336	697983	Δ19 bp	coding (209‑227/957 nt)	ssg	glycosyltransferase family 1 protein	CipR-40	WT
