## Supplementary material for "Bacterial defenses against a natural antibiotic promote collateral resilience to clinical antibiotics": Table S5

### Sheet: Sheet1
Table S5. Mutations detected in partially ciprofloxacin-resistant isolates of Burkholderia multivorans AU42096
From Meirelles & Perry et al., "Bacterial defenses against a natural antibiotic promote collateral resilience to clinical antibiotics"
Mutations were detected using breseq, with a draft assembly of the genome for B. multivorans AU42096 as the reference. Only mutations unique to each isolate are included.
SequenceID	Position	Mutation	Gene name	Description	Isolate	Surrounding 200 bp
NODE_131_length_14794_cov_20.804648	12677	Δ186 bp	Bmul_1255	PII uridylyl-transferase	CipR-1	GCTCGAAATGCGGCAGCGCCACGCGAAATTCCAGGACACGCCGTACAGCCTCGAGCCGAACGTGAAGGAGAGCCCCGGCGGGTTGCGCGACCTGCAGACGATCCTGTGGATCGCGCGCGCGGCCGGCTTCGGCAGCAGCTGGCGCGAACTCGACACGCGCGGGCTCATCACCGATCGCGAGGCGCGCGAGCTGCGGCGCAA
NODE_132_length_14620_cov_22.305233	1121	Δ1 bp	Bmul_0879	nitrogen regulatory protein P-II	CipR-1	AGATGAAGATCGAGGTGGTCGTCGCCGAAGCGCAGGTCGATCAGGTGATCGACGCGGTGATCGGCGCGGCGCGCACCGGCAAGATCGGCGACGGCAAGATCTTCGTGTCGGACGTCGAGCGCGTGATCCGCATCCGCACCGGCGAGGAGAACGAAGCGGCCGTCTGAGCGCCGCATCGCTTCAGGGCACGGGCCGCGCGAT
NODE_14_length_80819_cov_24.435275	69534	(GTGTCGC)7→8		intergenic	CipR-1	GATCTTCGCGGACGGTTGACGCGATTCGGTCGCGGGTTGGCGGACGCGGCGCGTGTCGCGTGTCGCGTGTCGCGTGTCGCGTGTCGCGTGTCGCGTGTCGCTTGTTGCGTCTCGCGTCTCGCGTCTCGCGTGTTGCGTCTCTTATCGCGTGCCGCCCGACGCGTGCAACGCGTTATGCGCCGGCGTCGAGCCGCGCAAGCG
NODE_23_length_73202_cov_20.109060	56283	A→C	Bmul_0108	AMP-binding domain-containing protein	CipR-1	GTTCCGCTTCGCCGACGTGATCGCGCGCGGGCGCGCCACTGTCGATTCGGCCGCGCTCGACGCGCTCGGCGCGACGCTCGCAGCGACCGATCCGATCAACATCCAGTTCACGAGCGGCACGACCGGCAGCCCGAAGGGCGCGACGCTCACGCACCGCAACGTCGTCAACAACGCGCGCTTCATCGCGAGGGCGATGCGCTT
NODE_103_length_22497_cov_19.694246	21210	Δ14 bp	Bmul_4380	gluconate 2-dehydrogenase (acceptor)	CipR-2	GCCGTCGCGCAACCTGCGGCGACACCCGCGGCCGCATCGGCCGCGGCTGCAGCGGCGCCGCAGTCCGCCGATGCGCTGGTCGCGCGCGGCGCGTATCTTGNNNNNNNNNNCTTGCGCGCGCGGGCGACTGCGTCGCCTGCCACACCGCGGTCGGCGGCAAGCCGTTCGCGGGCGGGCTGAAGTTCGACACGCCGATCGGCG
NODE_1_length_260326_cov_23.649881	110831	Δ2 bp	Bmul_2399	(p)ppGpp synthetase I SpoT/RelA	CipR-2	CGGCCGACGTGATGTCGGCCGCCACGCGCGCGAAGATGCCCTTGGTGTTCTTCACGAGCGCCTTCACCGCGACGTCGAACAGCCGGCCCGGCTGCGGCGCCCATTCGACGTCGATCCAGCGGCCCGGATCGCGGCGGTGGATGCGCTGCGCGACACGGCAGTCGGTCGTATGGATCGCCATCCCGAGGCCGATGCCGATAT
NODE_28_length_64995_cov_21.841816	6663	C→T	Bmul_1780	(p)ppGpp synthetase I SpoT/RelA	CipR-2	GATTGCTACGCGGTGCTCGGCATCGTGCACCATCTGTGGCAGCCGGTGCCGAAGGAATTCGACGACTATATCTCGCGACCGAAGCCGAACGGCTACAAGTCGCTGCATACGGTCGTGATCGGCGACGACGGCCGCGCCTTCGAGGTACAGATCCGCACGCAGGAAATGCATCGCTTTGCCGAGTACGGCGTGGCCGCGCAC
NODE_1_length_260326_cov_23.649881	66131	T→C	Bmul_2264	DNA gyrase A	CipR-7	GTCGCCGTCGATCGAGCCGAAGTTGCCTTGCCCGTCGACCAGCATGTAGCGCAGCGAGAAGTCCTGCGCCATCCGCACGATCGTTTCGTAGACCGCGCTGTCGCCGTGCGGGTGGTATTTACCGATCACGTCGCCGACGATACGCGCCGACTTCTTGTAGGCCCGGTTCCAGTCGTTGTTCAGTTCGTGCATCGCGAACAG
NODE_70_length_35304_cov_12.083288	3247	G→C	Bmul_5485	malto-oligosyltrehalose synthase	CipR-7	GATTTCAGTCTGTCGCGCGGCGCGTTCCATGCGCGCAACCGGCGGCGCGCACGCCATTCGCCGCACGCGCTCGTCGCGACCGCGACGCACGACCACAAGCGCGGCGAAGACGCGCGCGTGCGGCTCGCCGTGCTGAGCGAGATCCCCGACGCATGGCGCGCGGTCTCGCTCGACTGGTCCGCGCTGAACCAGCCGCATCGC
