## Supplementary material for "Bacterial defenses against a natural antibiotic promote collateral resilience to clinical antibiotics": Table S4

### Sheet: Strains
Table S4A. Strains used in this study.
From Meirelles & Perry et al., "Bacterial defenses against a natural antibiotic promote collateral resilience to clinical antibiotics"
Name	Genotype	Description	Reference
P. aeruginosa strains
DKN263; PA14 WT	P. aeruginosa UCBPP-PA14	UCBPP-PA14, wild type
DKN330; PA14 ∆phz	UCBPP-PA14 ∆phz	PA14 with a deletion in both phzA1-G1 and phzA2-G2 operons	[1]
DKN2026; PA 76-11		Clinical P. aeruginosa strain. Isolation source: CF sputum	[2]
Clean deletions
DKN1839; PA14 ∆phz∆ackA-pta	UCBPP-PA14 ∆phz∆ackA-pta	PA14 ∆phz with a deletion in ackA and pta (PA14_53470 and 53480)	[3]
DKN2027; LAM-PA14-0012; ∆phz*	UCBPP-PA14 ∆phzA1-G1∆phzA2-G2∆phzHMS	PA14 ∆phz with deletions in phzS-phzM and in phzH (PA14_09400-PA14_09490, PA14_00640); made using pLAM0006 and pLAM0007	This study
DKN2028; LAM-PA14-0017; ∆phz∆lptA	UCBPP-PA14 ∆phz∆lptA	PA14 ∆phz with a deletion in lptA (PA14_00060); made using pDB51	This study
DKN2029; LAM-PA14-0019; ∆phz∆dctBD	UCBPP-PA14 ∆phz∆dctBD	PA14 ∆phz with a deletion in dctB and dctD (PA14_68230 and 68250); made using pLAM0010	This study
DKN2030; LAM-PA14-0020; ∆phz∆mexS	UCBPP-PA14 ∆phz∆mexS	PA14 ∆phz with a deletion in mexS (PA14_32420); made using pLAM0008	This study
Fluorescent strains
DKN1791; PA14 WT::mApple	UCBPP-PA14 attTn7:: mini-Tn7T-GmR PrpsG:mApple	PA14 expressing mApple inserted at the attTn7 site on the chromosome	[4]
DKN1628; PA14 WT::GFP	UCBPP-PA14 attTn7:: mini-Tn7T-GmR PrpsG:sfgfp	PA14 expressing sfGFP inserted at the attTn7 site on the chromosome	[5]
DKN2031; LAM-PA14-0014; PA14 ∆phz::mApple	UCBPP-PA14 ∆phz attTn7:: mini-Tn7T-GmR PrpsG:mApple	PA14 ∆phz expressing mApple inserted at the attTn7 site on the chromosome; made using pDB09	This study
DKN2032; LAM-PA14-0024; PA14 ∆phz::GFP	UCBPP-PA14 ∆phz attTn7:: mini-Tn7T-GmR PrpsG:sfgfp	PA14 ∆phz expressing sfGFP inserted at the attTn7 site on the chromosome; made using pUC18T-mini-Tn7T-GmR PrpsG:sfgfp	This study
Artificial induction (arabinose)
DKN2033; LAM-PA14-0032; PA14 ∆phz Para:mexGHI-opmD	UCBPP-PA14 ∆phz attTn7:: Para:mexGHI-opmD GmR	PA14 ∆phz with an arabinose-inducible copy of mexGHI-opmD inserted at the attTn7 site on the chromosome; made using pLAM0016	This study
DKN2034; LAM-PA14-0033; PA14 ∆phz Para:ahpB	UCBPP-PA14 ∆phz attTn7:: Para:ahpB GmR	PA14 ∆phz with an arabinose-inducible copy of ahpB inserted at the attTn7 site on the chromosome; made using pLAM0017	This study
DKN2035; LAM-PA14-0034; PA14 ∆phz Para:katB	UCBPP-PA14 ∆phz attTn7:: Para:katB GmR	PA14 ∆phz with an arabinose-inducible copy of katB inserted at the attTn7 site on the chromosome; made using pLAM0018	This study
E. coli strains
DKN89; DH10B		Host used for routine cloning and plasmid stocks	[6]
DKN303; DH5α		Host carrying pMQ30	[7]
DKN1298; SM10lpir		Helper strain used for integration at the attTn7 site in P. aeruginosa (carries pTNS1)	[8]
DKN1299; HB101		Helper strain used for integration at the attTn7 site and for making unmarked deletions in P. aeruginosa (carries pRK2013)	[8]
DKN1639		Host carrying pUC18T-mini-Tn7T-GmR Para:sutA	[5]
DKN1642		Host carrying pUC18T-mini-Tn7T-GmR PrpsG:sfgfp	[5]
DKN2036		Host carrying pLAM0006	This study
DKN2037		Host carrying pLAM0007	This study
DKN2038		Host carrying pLAM0008	This study
DKN2039		Host carrying pLAM0010	This study
DKN2040		Host carrying pLAM0016	This study
DKN2041		Host carrying pLAM0017	This study
DKN2042		Host carrying pLAM0018	This study
DKN2043		Host carrying pDB09	[4]
DKN2044		Host carrying pDB51	[9]
Stenotrophomonas and Burkholderia strains
ATCC 13637; Stenotrophomonas maltophilia	S. maltophilia ATCC 13637 (referred to as S. maltophilia) in the paper)	Isolation source: Oropharyngeal region of patient with mouth cancer
ATCC 25416; Burkholderia cepacia	B. cepacia ATCC 25416 (referred to as B. cepacia in the paper)	Isolation source: Plant-derived foodstuff, onion (Allium cepa), 1948
AU42085; Burkholderia cenocepacia	B. cenocepacia AU42085 (referred to as B. cenocepacia in the paper)	Isolation source: CF sputum, provided by John J. LiPuma, M.D. (The University of Michigan - CFF Burkholderia cepacia Research Laboratory and Repository)
AU42096; Burkholderia multivorans	B. multivorans AU42096 (referred to as B. multivorans 1 in the paper)	Isolation source: Non-CF patient bronchoalveloar lavage, provided by John J. LiPuma, M.D. (The University of Michigan - CFF Burkholderia cepacia Research Laboratory and Repository)
AU18358; Burkholderia multivorans	B. multivorans AU18358 (referred to as B. multivorans 4 in the paper)	Isolation source: CF sputum, provided by John J. LiPuma, M.D. (The University of Michigan - CFF Burkholderia cepacia Research Laboratory and Repository)
AU42104; Burkholderia gladioli	B. gladioli AU42104 (referred to as B. gladioli in the paper)	Isolation source: CF sputum, provided by John J. LiPuma, M.D. (The University of Michigan - CFF Burkholderia cepacia Research Laboratory and Repository)
References:
1. Dietrich, L. E. P., Price-Whelan, A., Petersen, A., Whiteley, M. & Newman, D. K. The phenazine pyocyanin is a terminal signalling factor in the quorum sensing network of Pseudomonas aeruginosa. Mol. Microbiol. 61, 1308–1321 (2006).
2. Hunter, R. C. et al. Phenazine content in the cystic fibrosis respiratory tract negatively correlates with lung function and microbial complexity. Am. J. Respir. Cell Mol. Biol. 47, 738–745 (2012).
3. Glasser, N. R., Kern, S. E. & Newman, D. K. Phenazine redox cycling enhances anaerobic survival in Pseudomonas aeruginosa by facilitating generation of ATP and a proton-motive force. Mol. Microbiol. 92, 399–412 (2014).
4. Basta, D. W., Bergkessel, M. & Newman, D. K. Identification of fitness determinants during energy-limited growth arrest in Pseudomonas aeruginosa. MBio 8, e01170-17 (2017).
5. Babin, B. M. et al. SutA is a bacterial transcription factor expressed during slow growth in Pseudomonas aeruginosa. Proc. Natl. Acad. Sci. USA 113, E597-605 (2016).
6. Casadaban, M. J. & Cohen, S. N. Analysis of gene control signals by DNA fusion and cloning in Escherichia coli. J. Mol. Biol. 138, 179–207 (1980).
7. Shanks, R. M. Q., Caiazza, N. C., Hinsa, S. M., Toutain, C. M. & O’Toole, G. A. Saccharomyces cerevisiae-based molecular tool kit for manipulation of genes from gram-negative bacteria. Appl. Environ. Microbiol. 72, 5027–5036 (2006).
8. Choi, K.-H. & Schweizer, H. P. mini-Tn7 insertion in bacteria with single attTn7 sites: example Pseudomonas aeruginosa. Nat. Protoc. 1, 153–161 (2006).
9. Basta, D. W., Angeles-Albores, D., Spero, M. A., Ciemniecki, J. A. & Newman, D. K. Heat-shock proteases promote survival of Pseudomonas aeruginosa during growth arrest. Proc. Natl. Acad. Sci. USA 117, 4358–4367 (2020).

### Sheet: Plasmids
Table S4B. Plasmids used in this study.
From Meirelles & Perry et al., "Bacterial defenses against a natural antibiotic promote collateral resilience to clinical antibiotics"
Name	Description	Reference
Plasmids
pMQ30	Conjugal vector used for making unmarked deletions in P. aeruginosa	[1]
pTNS1	Helper plasmid used for integration at the attTn7 site (carried by SM10)	[2]
pRK2013	Helper plasmid used for integration at the attTn7 site and for making unmarked deletions in P. aeruginosa (carried by HB101)	[2]
pUC18T-mini-Tn7T-GmR Para:sutA	sutA overexpression vector; arabinose inducible; used to make pLAM0016-18	[3]
pUC18T-mini-Tn7T-GmR PrpsG:sfgfp	sfGFP integration vector; rpsG promoter region and sfGFP ORF cloned into pUC18T-mini-Tn7T-GmR	[3]
pLAM0006	phzMS deletion vector; ~930bp upstream of phzS and ~930bp downstream of phzM ORF cloned into pMQ30	This study
pLAM0007	phzH deletion vector; ~930bp upstream and ~930bp downstream of phzH ORF cloned into pMQ30	This study
pLAM0008	mexS deletion vector; ~900bp upstream and ~900bp downstream of mexS ORF cloned into pMQ30	This study
pLAM0010	dctBD deletion vector; ~930bp upstream of dctB and ~930bp downstream of dctD ORF cloned into pMQ30	This study
pLAM0016	mexGHI-opmD overexpression vector; arabinose inducible; sutA was replaced by mexGHI-opmD in pUC18T-mini-Tn7T-GmR Para:sutA [3]	This study
pLAM0017	ahpB overexpression vector; arabinose inducible; sutA was replaced by ahpB in pUC18T-mini-Tn7T-GmR Para:sutA [3]	This study
pLAM0018	katB overexpression vector; arabinose inducible; sutA was replaced by katB in pUC18T-mini-Tn7T-GmR Para:sutA [3]	This study
pDB09	mApple integration vector; rpsG promoter region and mApple ORF cloned into pUC18T-mini-Tn7T-GmR	[4]
pDB51	lptA deletion vector; ~1kb upstream and ~1kb downstream of lptA ORF cloned into pMQ30	[5]
References:
1. Shanks, R. M. Q., Caiazza, N. C., Hinsa, S. M., Toutain, C. M. & O’Toole, G. A. Saccharomyces cerevisiae-based molecular tool kit for manipulation of genes from gram-negative bacteria. Appl. Environ. Microbiol. 72, 5027–5036 (2006).
2. Choi, K.-H. & Schweizer, H. P. mini-Tn7 insertion in bacteria with single attTn7 sites: example Pseudomonas aeruginosa. Nat. Protoc. 1, 153–161 (2006).
3. Babin, B. M. et al. SutA is a bacterial transcription factor expressed during slow growth in Pseudomonas aeruginosa. Proc. Natl. Acad. Sci. USA 113, E597-605 (2016).
4. Basta, D. W., Bergkessel, M. & Newman, D. K. Identification of fitness determinants during energy-limited growth arrest in Pseudomonas aeruginosa. MBio 8, e01170-17 (2017).
5. Basta, D. W., Angeles-Albores, D., Spero, M. A., Ciemniecki, J. A. & Newman, D. K. Heat-shock proteases promote survival of Pseudomonas aeruginosa during growth arrest. Proc. Natl. Acad. Sci. USA 117, 4358–4367 (2020).

### Sheet: Primers
Table S4C. Primers used in this study.
From Meirelles & Perry et al., "Bacterial defenses against a natural antibiotic promote collateral resilience to clinical antibiotics"
Name	Sequence	Reference	Description	Plasmid
Primers for cloning
Primers for deletion constructs
LAM-PD0031F*	acacaggaaacagctatgaccatgattacgaattcgagctCAAGGTCAACGCGGTACAGA	This study	Generating pLAM006. Upstream phzS-phzM region, primer F	pLAM006
LAM-PD0032R	cagccgttgagagttccggtCAACACCGGGCAGGCCACCG		Generating pLAM006. Upstream phzS-phzM region, primer R
LAM-PD0033F	CGGTGGCCTGCCCGGTGTTGaccggaactctcaacggctg		Generating pLAM006. Downstream phzS-phzM region, primer F
LAM-PD0034R	ttttcccagtcacgacgttgtaaaacgacggccagtgccaACTTCGAGATCCAGGGCTAC		Generating pLAM006. Downstream phzS-phzM region, primer R
LAM-PD0041F	acacaggaaacagctatgaccatgattacgaattcgagctTGTGGATGTTCTCGCTCACG	This study	Generating pLAM0007. Upstream phzH, primer F	pLAM007
LAM-PD0042R	cgccacgccccgcgtcacgcAGGGAAACTCCTCTAATTGA		Generating pLAM0007. Upstream phzH, primer R
LAM-PD0043F	TCAATTAGAGGAGTTTCCCTgcgtgacgcggggcgtggcg		Generating pLAM0007. Downstream phzH, primer F
LAM-PD0044R	ttttcccagtcacgacgttgtaaaacgacggccagtgccaACGGCACCGCCAGCCGCTTC		Generating pLAM0007. Downstream phzH, primer R
LAM-PD0051F	acacaggaaacagctatgaccatgattacgaattcgagctCCGAATTTCTCCAGTTCCTC	This study	Generating pLAM0008. Upstream mexS, primer F	pLAM008
LAM-PD0052R	tctttcgctgcgggtcgtccCGCAAACCTCTGCAGTGCAT		Generating pLAM0008. Upstream mexS, primer R
LAM-PD0053F	ATGCACTGCAGAGGTTTGCGggacgacccgcagcgaaaga		Generating pLAM0008. Downstream mexS, primer F
LAM-PD0054R	ttttcccagtcacgacgttgtaaaacgacggccagtgccaTGGAAGAACAGGACGCCCTG		Generating pLAM0008. Downstream mexS, primer R
LAM-PD0071F	acacaggaaacagctatgaccatgattacgaattcgagctCGAGGGACCTGAAGCCTTCG	This study	Generating pLAM0010. Upstream dctB, primer F	pLAM0010
LAM-PD0072R	ggctggcggtattccgccatCCCGGACGGGATGCCCTAAA		Generating pLAM0010. Upstream dctB, primer R
LAM-PD0073F	TTTAGGGCATCCCGTCCGGGatggcggaataccgccagcc		Generating pLAM0010. Downstream dctD, primer F
LAM-PD0074R	ttttcccagtcacgacgttgtaaaacgacggccagtgccaGCCGTGGTCGGATTCGGTGA		Generating pLAM0010. Downstream dctD, primer R
Primers for arabinose-inducible overexpression constructs
LAM-PCOM0011	cagccgttgaAAATCAGAACGCAGAAGCGG	This study	Generating pLAM0016. Used to amplify the vector from pUC18T-mini-Tn7T-GmR Para:sutA [1], primer F.	pLAM0016
LAM-PCOM0012	agcgctgcatGGTCAACCCCTCCTGAGC		Generating pLAM0016. Used to amplify the vector from pUC18T-mini-Tn7T-GmR Para:sutA [1], primer R.
LAM-PCOM0013	ggggttgaccATGCAGCGCTTCATCGATAACTCGCTCG		Generating pLAM0016. Used to amplify mexGHI-opmD, primer F
LAM-PCOM0014	gttctgatttTCAACGGCTGGCCCCGGC		Generating pLAM0016. Used to amplify mexGHI-opmD, primer R
LAM-PCOM0021	ggcactgtgaTTTTTAAATCAGAACGCAGAAGCG	This study	Generating pLAM0017. Used to amplify the vector from pUC18T-mini-Tn7T-GmR Para:sutA [1], primer F.	pLAM0017
LAM-PCOM0022	gtacgctcatGGTCAACCCCTCCTGAGC		Generating pLAM0017. Used to amplify the vector from pUC18T-mini-Tn7T-GmR Para:sutA [1], primer R.
LAM-PCOM0023	ggggttgaccATGAGCGTACTGGTCAACAAGC		Generating pLAM0017. Used to amplify ahpB, primer F
LAM-PCOM0024	gatttaaaaaTCACAGTGCCTCGGCGTT		Generating pLAM0017. Used to amplify ahpB, primer R
LAM-PCOM0031	ccaggattgaTTTTTAAATCAGAACGCAGAAGCG	This study	Generating pLAM0018. Used to amplify the vector from pUC18T-mini-Tn7T-GmR Para:sutA [1], primer F.	pLAM0018
LAM-PCOM0032	aagggttcatGGTCAACCCCTCCTGAGC		Generating pLAM0018. Used to amplify the vector from pUC18T-mini-Tn7T-GmR Para:sutA [1], primer R.
LAM-PCOM0033	ggggttgaccATGAACCCTTCCCTGAAC		Generating pLAM0018. Used to amplify katB, primer F
LAM-PCOM0034	gatttaaaaaTCAATCCTGGAGCTTCGC		Generating pLAM0018. Used to amplify katB, primer R
Name	Sequence	Reference	Description
Primers for RT-qPCR
oprI (control gene)
LAM-PRT0035-oprI-F	AGCAGCCACTCCAAAGAAAC	[1]
LAM-PRT0036-oprI-R	CAGAGCTTCGTCAGCCTTG	[1]
RND efflux systems
LAM-PRT0051-mexA-F	ATTCTCCGAGGTTTCCGTCG	This study
LAM-PRT0052-mexA-R	CTTCTGCTTGACGCCTTCCT	This study
LAM-PRT0053-mexB-F	GGGATCGACAATCTGCGCTA	This study
LAM-PRT0054-mexB-R	TGAGGAAGTTCTTCACCGCC	This study
LAM-PRT0055-mexC-F	AGCTCGATCCGATCTATGCG	This study
LAM-PRT0056-mexC-R	GCCAAGGTGCCTTTCTTCAG	This study
LAM-PRT0057-mexD-F	TACCCTGGTGAAACAGCGTC	This study
LAM-PRT0058-mexD-R	CAGGACCATCGCTTCGATCA	This study
LAM-PRT0045-mexE-F	CTGATCAAGGACGAAGCGGT	[2]
LAM-PRT0046-mexE-R	TTCGGTCCCATCTCGACAGT	[2]
LAM-PRT0047-mexF-F	CAGTTGAAGGTGCGCAACAA	[2]
LAM-PRT0048-mexF-R	GTTGGGCAGTTCCTCCTTCA	[2]
LAM-PRT0019-mexG-F	AACTCGCTCGAAAGCAACTG	[3]
LAM-PRT0020-mexG-R	GCTGGCCTGATAGTCGAACA	[3]
LAM-PRT0021-mexH-F	CACCTCGGCCAGTACCTC	[3]
LAM-PRT0022-mexH-R	GACTGGTGCTTTCGTCCAG	[3]
LAM-PRT0059-mexJ-F	TTATCGGTTCCCTTGTCGGC	This study
LAM-PRT0060-mexJ-R	TACTCCTTGGCCGCCAGTTT	This study
LAM-PRT0061-mexK-F	GTGCACCTGGATTGGGAAGA	This study
LAM-PRT0062-mexK-R	TTCGCGGAAGAAGCTCACAT	This study
LAM-PRT0063-mexM-F	CCAACGATGCCACCATCAAC	This study
LAM-PRT0064-mexM-R	TGCAGGGAGAAGACTACGGA	This study
LAM-PRT0065-mexN-F	GTCGGGATTCCCAAGGGTTT	This study
LAM-PRT0066-mexN-R	TGAGGACGATCCAGAAACGC	This study
LAM-PRT0069-mexQ-F	TCGAACTACGCCTACCTCCA	This study
LAM-PRT0070-mexQ-R	CACAGGCGCATGCTGTATTC	This study
LAM-PRT0071-mexV-F	ACGCGACGTACTGTTCCTTT	This study
LAM-PRT0072-mexV-R	TCGCTTTTCGAGATGGCCTT	This study
LAM-PRT0073-mexW-F	AATGGAGAACGCGCTGATCA	This study
LAM-PRT0074-mexW-R	AATAGTTCTGCCGGCTCACC	This study
LAM-PRT0075-mexX-F	TCTACGTGAACTTCTCCCAGC	This study
LAM-PRT0076-mexX-R	TGGGTTGACCACCTTGACCA	This study
LAM-PRT0079-muxB-F	TCGGCTTCACCATCATCTCG	This study
LAM-PRT0080-muxB-R	GGAGACGAAGCCGGAAATCA	This study
LAM-PRT0081-muxC-F	AGAAGGACGACAAGCACTGG	This study
LAM-PRT0082-muxC-R	GGCGTTGTAGTGGATCACCA	This study
LAM-PRT0083-triA-F	TCAACTACCAGCGGCAGAAG	This study
LAM-PRT0084-triA-R	CACGCAGCTCGGTATAGGAA	This study
Oxidative stress response
LAM-PRT0023-ahpB-F	ACTGGTCAACAAGCAAGCCC	[2]
LAM-PRT0024-ahpB-R	TTGTGGGCGATGATTTCCGA	[2]
LAM-PRT0037-katB-F	GCGAAGTGCACTACGTGAAG	[2]
LAM-PRT0038-katB-R	TGGTCATGTGGCTGTAGTCG	[2]
Name	Sequence	Reference	Description
Primers for Tnseq
pIT2 Fwd 1	CTGGATGGAAAACGGGAAAGGTTCCGTCCA	[4]	Used in the first round of PCR amplification of the transposon-genome junction; Complementary to 3' end of transposon
olj376 (Rev)	gtgactggagttcagacgtgtgctcttccgatctGGGGGGGGGGGGGGGG	[4]	Used in the first round of PCR amplification of the transposon-genome junction; Complementeary to Illumina-sequences (flow cell) and DNA poly-C tail
pIT2 Fwd 2	aatgatacggcgaccaccgagatctacactctttccctacacgacgctcttccgatctGGTTCCGTCCAGGACGCTACTTGTGTATAAGAGT	[4]	Used in the second round of PCR amplification of the transposon-genome junction; Complementeary to Illumina-sequences (flow cell) and the 3' end of the transposon
Illumina index primers	NEBNext mulitplex oligos	[4]	Used in the second round of PCR amplification of the transposon-genome junction; Complementary to Illumina-specific sequence in olj376 and for annealing to oligos in the flow cell
References
1. Babin, B. M. et al. SutA is a bacterial transcription factor expressed during slow growth in Pseudomonas aeruginosa. Proc. Natl. Acad. Sci. USA 113, E597-605 (2016).
2. Meirelles, L. A. & Newman, D. K. Both toxic and beneficial effects of pyocyanin contribute to the lifecycle of Pseudomonas aeruginosa. Mol. Microbiol. 110, 995–1010 (2018).
3. Dietrich, L. E. P., Price-Whelan, A., Petersen, A., Whiteley, M. & Newman, D. K. The phenazine pyocyanin is a terminal signalling factor in the quorum sensing network of Pseudomonas aeruginosa. Mol. Microbiol. 61, 1308–1321 (2006).
4. Basta, D. W., Bergkessel, M. & Newman, D. K. Identification of fitness determinants during energy-limited growth arrest in Pseudomonas aeruginosa. MBio 8, e01170-17 (2017).
